# Ancient multiplicity in cyclic nucleotide-gated (CNG) cation channel repertoire was reduced in the ancestor of Olfactores before re-expansion by whole genome duplications in vertebrates

**DOI:** 10.1101/2022.09.16.508201

**Authors:** David Lagman, Helen J. Haines, Xesús M. Abalo, Dan Larhammar

## Abstract

Cyclic nucleotide-gated (CNG) cation channels are important heterotetrameric proteins in the retina, with different subunit composition in cone and rod photoreceptor cells: three CNGA3 and one CNGB3 in cones and three CNGA1 and one CNGB1 in rods. CNGA and CNGB subunits form separate subfamilies. We have analyzed the evolution of the CNG gene family in metazoans, with special focus on vertebrates by using sequence-based phylogeny and conservation of chromosomal synteny to deduce paralogons resulting from the early vertebrate whole genome duplications (WGDs). Our analyses show, unexpectedly, that the CNGA subfamily had four sister subfamilies in the ancestor of bilaterians and cnidarians that we named *CNGC*, *CNGD*, *CNGE* and *CNGF*. Of these, *CNGC*, *CNGE* and *CNGF* were lost in the ancestor of Olfactores while *CNGD* was lost in the vertebrate ancestor. The remaining CNGA and CNGB genes were expanded by a local duplication of CNGA and the subsequent chromosome duplications in the basal vertebrate WGD events. Upon some losses, this resulted in the gnathostome ancestor having three members in the visual CNGA subfamily (*CNGA1-3*), a single CNGA4 gene, and two members in the CNGB subfamily (*CNGB1* and *CNGB3*). The nature of chromosomal rearrangements in the vertebrate *CNGA* paralogon was resolved by including the genomes of a non-teleost actinopterygian and an elasmobranch. After the teleost-specific WGD, additional duplicates were generated and retained for *CNGA1*, *CNGA2*, *CNGA3* and *CNGB1*. Furthermore, teleosts retain a local duplicate of *CNGB3*. The retention of duplicated CNG genes is explained by their subfunctionalisation and photoreceptor-specific expression. In conclusion, this study provides evidence for four previously unknown CNG subfamilies in invertebrates and further evidence that the early vertebrate WGD events were instrumental in the evolution of the vertebrate visual and central nervous systems.
