## Supplementary Table 2 for "Ancient multiplicity in cyclic nucleotide-gated (CNG) cation channel repertoire was reduced in the ancestor of Olfactores before re-expansion by whole genome duplications in vertebrates"

### Sheet: CNGA
Species	Protein id	Chromosome	Gene	Type of duplication
Acipenser_ruthenus_(sterlet)	XP 033868396.1	9	CNGA3	Potential local
Acipenser_ruthenus_(sterlet)	XP 034779731.1	9	CNGA3
Astatotilapia_calliptera_(eastern_happy)	XP 026014425.1	23	CNGA3	3R
Astatotilapia_calliptera_(eastern_happy)	XP 026015640.1	23	CNGA3
Carassius_auratus_(goldfish)	XP 026126657.1	9	CNGA4	Potential local
Carassius_auratus_(goldfish)	XP 026127349.1	9	CNGA4
Fundulus_heteroclitus_(mummichog)	XP 012720163.2	11	CNGA2	Potential local
Fundulus_heteroclitus_(mummichog)	XP 035999183.1	11	CNGA2
Maylandia_zebra_(zebra_mbuna)	XP 004552871.2	LG23	CNGA3	3R
Maylandia_zebra_(zebra_mbuna)	XP 012778161.3	LG23	CNGA3
Oreochromis_aureus	XP 031586428.2	23	CNGA3	3R
Oreochromis_aureus	XP 031607960.1	23	CNGA3
Oreochromis_niloticus_(Nile_tilapia)	XP 003454782.1	LG23	CNGA3	3R
Oreochromis_niloticus_(Nile_tilapia)	XP 005451301.1	LG23	CNGA3
Salarias_fasciatus_(jewelled_blenny)	XP 029939656.1	23	CNGA3	3R
Salarias_fasciatus_(jewelled_blenny)	XP 029941637.1	23	CNGA3
Salarias_fasciatus_(jewelled_blenny)	XP 029949193.1	6	CNGA1	Potential local
Salarias_fasciatus_(jewelled_blenny)	XP 029949199.1	6	CNGA1
Salmo_salar_(Atlantic_salmon)	XP 014005208.1	ssa16	CNGA3	3R
Salmo_salar_(Atlantic_salmon)	XP 014006238.1	ssa16	CNGA3

### Sheet: CNGB
Species	Protein id	Chromosome	Gene	Type of duplication
Acanthopagrus_latus_(yellowfin_seabream)	XP 036934849.1	19	CNGB3	Potential local
Acanthopagrus_latus_(yellowfin_seabream)	XP 036935176.1	19	CNGB3
Alosa_sapidissima_(American_shad)	XP 041924756.1	17	CNGB3	Potential local
Alosa_sapidissima_(American_shad)	XP 041924758.1	17	CNGB3
Anabas_testudineus_(climbing_perch)	XP 026217701.1	2	CNGB3	Potential local
Anabas_testudineus_(climbing_perch)	XP 026219933.1	2	CNGB3
Anguilla_anguilla_(European_eel)	XP 035270560.1	4	CNGB3	Potential local
Anguilla_anguilla_(European_eel)	XP 035270561.1	4	CNGB3
Archocentrus_centrarchus_(flier_cichlid)	XP 030612448.1	20	CNGB3	Potential local
Archocentrus_centrarchus_(flier_cichlid)	XP 030613065.1	20	CNGB3
Astatotilapia_calliptera_(eastern_happy)	XP 026036689.1	9	CNGB3	Potential local
Astatotilapia_calliptera_(eastern_happy)	XP 026036735.1	9	CNGB3
Astyanax_mexicanus_(Mexican_tetra)	XP 015461597.2	10	CNGB3	Potential local
Astyanax_mexicanus_(Mexican_tetra)	XP 022529356.1	10	CNGB3
Betta_splendens_(Siamese_fighting_fish)	XP 029003302.1	4	CNGB3	Potential local
Betta_splendens_(Siamese_fighting_fish)	XP 040926605.1	4	CNGB3
Betta_splendens_(Siamese_fighting_fish)	XP 040927206.1	6	CNGB1	Potential local
Betta_splendens_(Siamese_fighting_fish)	XP 040927208.1	6	CNGB1
Chanos_chanos_(milkfish)	XP 030623456.1	3	CNGB3	Potential local
Chanos_chanos_(milkfish)	XP 030623457.1	3	CNGB3
Cheilinus_undulatus_(humphead_wrasse)	XP 041670656.1	19	CNGB3	Potential local
Cheilinus_undulatus_(humphead_wrasse)	XP 041670657.1	19	CNGB3
Chelmon_rostratus_(copperband_butterflyfish)	XP 041817883.1	20	CNGB3	Potential local
Chelmon_rostratus_(copperband_butterflyfish)	XP 041817899.1	20	CNGB3
Clupea_harengus_(Atlantic_herring)	XP 031440182.2	17	CNGB3	Potential local
Clupea_harengus_(Atlantic_herring)	XP 031440321.2	17	CNGB3
Clupea_harengus_(Atlantic_herring)	XP 031440322.1	17	CNGB3
Coregonus_clupeaformis_(lake_whitefish)	XP 041749296.1	13	CNGB1	Potential local
Coregonus_clupeaformis_(lake_whitefish)	XP 041749301.1	13	CNGB1
Coregonus_clupeaformis_(lake_whitefish)	XP 041717212.1	34	CNGB3	Potential local
Coregonus_clupeaformis_(lake_whitefish)	XP 041717856.1	34	CNGB3
Cottoperca_gobio	XP 029314113.1	20	CNGB3	Potential local
Cottoperca_gobio	XP 029314114.1	20	CNGB3
Cyclopterus_lumpus_(lumpfish)	XP 034415969.1	20	CNGB3	Potential local
Cyclopterus_lumpus_(lumpfish)	XP 034416631.1	20	CNGB3
Cynoglossus_semilaevis_(tongue_sole)	XP 024910343.1	3	CNGB3	Potential local
Cynoglossus_semilaevis_(tongue_sole)	XP 024910453.1	3	CNGB3
Cyprinus_carpio_(common_carp)	XP 042607869.1	B24	CNGB3	Potential local
Cyprinus_carpio_(common_carp)	XP 042607870.1	B24	CNGB3
Danio_rerio_(zebrafish)	XP 009295830.2	24	CNGB3	Potential local
Danio_rerio_(zebrafish)	XP 021329485.1	24	CNGB3
Denticeps_clupeoides_(denticle_herring)	XP 028825953.1	2	CNGB3	Potential local
Denticeps_clupeoides_(denticle_herring)	XP 028825957.1	2	CNGB3
Echeneis_naucrates_(live_sharksucker)	XP 029385539.1	20	CNGB3	Potential local
Echeneis_naucrates_(live_sharksucker)	XP 029385540.1	20	CNGB3
Epinephelus_lanceolatus_(giant_grouper)	XP 033494213.1	13	CNGB3	Potential local
Epinephelus_lanceolatus_(giant_grouper)	XP 033494214.1	13	CNGB3
Erpetoichthys_calabaricus_(reedfish)	XP 028664743.1	9	CNGB1	Potential local
Erpetoichthys_calabaricus_(reedfish)	XP 028665541.1	9	CNGB1
Esox_lucius_(northern_pike)	XP 028972192.2	21	CNGB3	Potential local
Esox_lucius_(northern_pike)	XP 028972281.2	21	CNGB3
Etheostoma_spectabile_(orangethroat_darter)	XP 032359568.1	22	CNGB3	Potential local
Etheostoma_spectabile_(orangethroat_darter)	XP 032359605.1	22	CNGB3
Fundulus_heteroclitus_(mummichog)	XP 021178812.2	21	CNGB3	Potential local
Fundulus_heteroclitus_(mummichog)	XP 035981214.1	21	CNGB3
Gadus_morhua_(Atlantic_cod)	XP 030204176.1	23	CNGB3	Potential local
Gadus_morhua_(Atlantic_cod)	XP 030204178.1	23	CNGB3
Gambusia_affinis_(western_mosquitofish)	XP 043960187.1	LG21	CNGB3	Potential local
Gambusia_affinis_(western_mosquitofish)	XP 043961472.1	LG21	CNGB3
Gasterosteus_aculeatus_(three-spined_stickleback)	XP 040023168.1	21	CNGB3	Potential local
Gasterosteus_aculeatus_(three-spined_stickleback)	XP 040023254.1	21	CNGB3
Gouania_willdenowi_(blunt-snouted_clingfish)	XP 028290890.1	20	CNGB3	Potential local
Gouania_willdenowi_(blunt-snouted_clingfish)	XP 028290891.1	20	CNGB3
Hippoglossus_hippoglossus_(Atlantic_halibut)	XP 034428439.1	20	CNGB3	Potential local
Hippoglossus_hippoglossus_(Atlantic_halibut)	XP 034428969.1	20	CNGB3
Hippoglossus_stenolepis_(Pacific_halibut)	XP 034998494.1	19	CNGB3	Potential local
Hippoglossus_stenolepis_(Pacific_halibut)	XP 034998609.1	19	CNGB3
Kryptolebias_marmoratus_(mangrove_rivulus)	XP 017287831.1	LG21	CNGB3	Potential local
Kryptolebias_marmoratus_(mangrove_rivulus)	XP 017287833.1	LG21	CNGB3
Larimichthys_crocea_(large_yellow_croaker)	XP 027130221.1	XXIII	CNGB3	Potential local
Larimichthys_crocea_(large_yellow_croaker)	XP 027130222.1	XXIII	CNGB3
Megalops_cyprinoides_(Indo-Pacific_tarpon)	XP 036374325.1	2	CNGB3	Potential local
Megalops_cyprinoides_(Indo-Pacific_tarpon)	XP 036374334.1	2	CNGB3
Myripristis_murdjan_(pinecone_soldierfish)	XP 029935841.1	20	CNGB3	Potential local
Myripristis_murdjan_(pinecone_soldierfish)	XP 029935842.1	20	CNGB3
Nematolebias_whitei_(Rio_pearlfish)	XP 037549920.1	20	CNGB3	Potential local
Nematolebias_whitei_(Rio_pearlfish)	XP 037550097.1	20	CNGB3
Nothobranchius_furzeri_(turquoise_killifish)	XP 015810418.1	sgr08	CNGB3	Potential local
Nothobranchius_furzeri_(turquoise_killifish)	XP 015810462.1	sgr08	CNGB3
Notolabrus_celidotus_(New_Zealand_spotty)	XP 034562855.1	17	CNGB3	Potential local
Notolabrus_celidotus_(New_Zealand_spotty)	XP 034562856.1	17	CNGB3
Oncorhynchus_keta_(chum_salmon)	XP 035596803.1	LG28	CNGB3	Potential local
Oncorhynchus_keta_(chum_salmon)	XP 035597531.1	LG28	CNGB3
Oncorhynchus_kisutch_(coho_salmon)	XP 020364281.1	LG18	CNGB3	Potential local
Oncorhynchus_kisutch_(coho_salmon)	XP 031651153.1	LG18	CNGB3
Oncorhynchus_mykiss_(rainbow_trout)	XP 021478024.1	11	CNGB3	Potential local
Oncorhynchus_mykiss_(rainbow_trout)	XP 036791116.1	11	CNGB3
Oncorhynchus_nerka_(sockeye_salmon)	XP 029481741.1	LG22	CNGB3	Potential local
Oncorhynchus_nerka_(sockeye_salmon)	XP 029482517.1	LG22	CNGB3
Oncorhynchus_tshawytscha_(Chinook_salmon)	XP 024230457.1	LG16	CNGB3	Potential local
Oncorhynchus_tshawytscha_(Chinook_salmon)	XP 042155831.1	LG16	CNGB3
Oreochromis_aureus	XP 031615357.2	9	CNGB3	Potential local
Oreochromis_aureus	XP 031615378.1	9	CNGB3
Oreochromis_niloticus_(Nile_tilapia)	XP 005461433.2	LG9	CNGB3	Potential local
Oreochromis_niloticus_(Nile_tilapia)	XP 025765999.1	LG9	CNGB3
Oryzias_latipes_(Japanese_medaka)	XP 023806118.1	20	CNGB3	Potential local
Oryzias_latipes_(Japanese_medaka)	XP 023806119.1	20	CNGB3
Oryzias_melastigma_(Indian_medaka)	XP 036073419.1	LG20	CNGB3	Potential local
Oryzias_melastigma_(Indian_medaka)	XP 036073420.1	LG20	CNGB3
Parambassis_ranga_(Indian_glassy_fish)	XP 028288518.1	20	CNGB3	Potential local
Parambassis_ranga_(Indian_glassy_fish)	XP 028289326.1	20	CNGB3
Perca_flavescens_(yellow_perch)	XP 028425133.1	22	CNGB3	Potential local
Perca_flavescens_(yellow_perch)	XP 028425766.1	22	CNGB3
Perca_fluviatilis_(European_perch)	XP 039646828.1	22	CNGB3	Potential local
Perca_fluviatilis_(European_perch)	XP 039646829.1	22	CNGB3
Periophthalmus_magnuspinnatus	XP 033842114.1	20	CNGB3	Potential local
Periophthalmus_magnuspinnatus	XP 033842115.1	20	CNGB3
Poecilia_reticulata_(guppy)	XP 008436611.1	LG20	CNGB3	Potential local
Poecilia_reticulata_(guppy)	XP 008436646.1	LG20	CNGB3
Polypterus_senegalus_(gray_bichir)	XP 039618393.1	9	CNGB1	Potential local
Polypterus_senegalus_(gray_bichir)	XP 039619151.1	9	CNGB1
Puntigrus_tetrazona_(Sumatra_barb)	XP 043120130.1	18	CNGB1	Potential local
Puntigrus_tetrazona_(Sumatra_barb)	XP 043120701.1	18	CNGB1
Puntigrus_tetrazona_(Sumatra_barb)	XP 043082122.1	24	CNGB3	Potential local
Puntigrus_tetrazona_(Sumatra_barb)	XP 043082968.1	24	CNGB3
Pygocentrus_nattereri_(red-bellied_piranha)	XP 017555851.2	3	CNGB3	Potential local
Pygocentrus_nattereri_(red-bellied_piranha)	XP 037392821.1	3	CNGB3
Salarias_fasciatus_(jewelled_blenny)	XP 029955537.1	9	CNGB3	Potential local
Salarias_fasciatus_(jewelled_blenny)	XP 029955870.1	9	CNGB3
Salmo_salar_(Atlantic_salmon)	XP 014013030.1	ssa19	CNGB3	Potential local
Salmo_salar_(Atlantic_salmon)	XP 014013035.1	ssa19	CNGB3
Salmo_trutta_(river_trout)	XP 029547071.1	2	CNGB3	Potential local
Salmo_trutta_(river_trout)	XP 029547083.1	2	CNGB3
Salvelinus_namaycush_(lake_trout)	XP 038828586.1	33	CNGB3	Potential local
Salvelinus_namaycush_(lake_trout)	XP 038828587.1	33	CNGB3
Sander_lucioperca_(pikeperch)	XP 031150488.1	1	CNGB3	Potential local
Sander_lucioperca_(pikeperch)	XP 035855497.1	1	CNGB3
Sander_lucioperca_(pikeperch)	XP 035855505.1	1	CNGB3
Scleropages_formosus_(Asian_bonytongue)	XP 018596528.2	19	CNGB3	Potential local
Scleropages_formosus_(Asian_bonytongue)	XP 018596529.2	19	CNGB3
Scophthalmus_maximus_(turbot)	XP 035475159.1	21	CNGB3	Potential local
Scophthalmus_maximus_(turbot)	XP 035475739.1	21	CNGB3
Sebastes_umbrosus_(honeycomb_rockfish)	XP 037613536.1	21	CNGB3	Potential local
Sebastes_umbrosus_(honeycomb_rockfish)	XP 037613537.1	21	CNGB3
Siniperca_chuatsi_(mandarin_fish)	XP 044032941.1	LG19	CNGB3	Potential local
Siniperca_chuatsi_(mandarin_fish)	XP 044032943.1	LG19	CNGB3
Solea_senegalensis_(Senegalese_sole)	XP 043879170.1	LG1	CNGB3	Potential local
Solea_senegalensis_(Senegalese_sole)	XP 043879183.1	LG1	CNGB3
Sparus_aurata_(gilthead_seabream)	XP 030253515.1	19	CNGB3	Potential local
Sparus_aurata_(gilthead_seabream)	XP 030254205.1	19	CNGB3
Sphaeramia_orbicularis_(orbiculate_cardinalfish)	XP 029978875.1	20	CNGB3	Potential local
Sphaeramia_orbicularis_(orbiculate_cardinalfish)	XP 029978876.1	20	CNGB3
Sphaeramia_orbicularis_(orbiculate_cardinalfish)	XP 029979273.1	20	CNGB3
Syngnathus_acus_(greater_pipefish)	XP 037135920.1	20	CNGB3	Potential local
Syngnathus_acus_(greater_pipefish)	XP 037136302.1	20	CNGB3
Takifugu_rubripes_(torafugu)	XP 029698990.1	10	CNGB3	Potential local
Takifugu_rubripes_(torafugu)	XP 029698999.1	10	CNGB3
Takifugu_rubripes_(torafugu)	XP 029699001.1	10	CNGB3
Takifugu_rubripes_(torafugu)	XP 029699004.1	10	CNGB3
Takifugu_rubripes_(torafugu)	XP 029699006.1	10	CNGB3
Takifugu_rubripes_(torafugu)	XP 029699007.1	10	CNGB3
Thunnus_albacares_(yellowfin_tuna)	XP 044194792.1	21	CNGB3	Potential local
Thunnus_albacares_(yellowfin_tuna)	XP 044196396.1	21	CNGB3
Thunnus_maccoyii_(southern_bluefin_tuna)	XP 042254639.1	21	CNGB3	Potential local
Thunnus_maccoyii_(southern_bluefin_tuna)	XP 042256127.1	21	CNGB3
Toxotes_jaculatrix_(banded_archerfish)	XP 040921341.1	20	CNGB3	Potential local
Toxotes_jaculatrix_(banded_archerfish)	XP 040921895.1	20	CNGB3
Xiphias_gladius_(swordfish)	XP 039983451.1	5	CNGB3	Potential local
Xiphias_gladius_(swordfish)	XP 039983452.1	5	CNGB3
Xiphophorus_couchianus_(Monterrey_platyfish)	XP 027861283.1	21	CNGB3	Potential local
Xiphophorus_couchianus_(Monterrey_platyfish)	XP 027861284.1	21	CNGB3
Xiphophorus_hellerii_(green_swordtail)	XP 032407417.1	21	CNGB3	Potential local
Xiphophorus_hellerii_(green_swordtail)	XP 032408028.1	21	CNGB3
